# A novel imprinting cluster at the porcine *CRSP* complex locus defines a species-specific imprinted domain

**DOI:** 10.64898/2026.01.09.698515

**Authors:** Jinsoo Ahn, In-Sul Hwang, Mi-Ryung Park, In-Cheol Cho, Seongsoo Hwang, Kichoon Lee

## Abstract

**Background:** Genomic imprinting is an epigenetic phenomenon that results in parent-of-origin-specific gene expression and has been extensively characterized in mice and humans. However, in pigs, imprinting has been investigated primarily through analyses of orthologs of known imprinted genes in mice and humans. The objective of this study was to examine DNA methylation status and gene expression at a porcine locus containing newly identified imprinted calcitonin receptor-stimulating peptide (CRSP)-encoding genes, to compare orthologous loci in mice and humans, and to investigate a potential underlying mechanism.

**Results:** Analyses of differentially methylated regions (DMRs) between porcine parthenogenetic embryos and biparental controls revealed multiple parental DMRs at a locus we term the *CRSP* complex locus, which harbors CRSP-encoding genes that likely arose through gene duplication. In contrast, orthologous genomic intervals in mice and humans exhibited unmethylated promoters and lacked evidence of imprinting. Consistently, CRSP-encoding genes in pigs showed parent-of-origin-specific monoallelic expression, whereas genes within the orthologous locus in mice and humans were biallelically expressed. Further analysis indicated that porcine *CRSP* promoters are embedded within oocyte-expressed alternative transcripts and co-occurred with DNA methylation, suggesting a transcription-dependent imprinting mechanism.

**Conclusions:** Our comparative analyses identified CRSP-encoding genes at the porcine *CRSP* complex locus as novel imprinted genes, indicating species-specific evolution of this imprinted domain. The results further suggest that lineage-specific gene duplication may have contributed to the emergence of imprinting at this locus.
