## Supplementary material for "A novel imprinting cluster at the porcine *CRSP* complex locus defines a species-specific imprinted domain": Table S1

### Sheet: Sheet1
Table S1. Results of metilene analysis for DMR detection.
chr	start	end	q-value	mean methyl difference	#CpGs	p-value (MWU)	p-value (2D KS)	mean g1	mean g2	DMR (q < 0.05), promoter-based
chr2	44003037	44003288	1	-0.126197	12	0.078932	0.17519	0.65439	0.78059	‒
chr2	44020062	44020670	1	0.124479	14	0.019547	0.13664	0.70981	0.58533	‒
chr2	44044749	44045045	1	0.136651	10	0.018005	0.053012	0.77274	0.63609	‒
chr2	44046279	44047043	1	-0.133561	12	0.019152	0.13985	0.76205	0.89561	‒
chr2	44085325	44085783	1	0.118432	12	0.012812	0.079119	0.78475	0.66632	‒
chr2	44093863	44094396	1	0.105981	16	0.01147	0.039863	0.85853	0.75255	‒
chr2	44119280	44119704	1	0.10656	12	0.010235	0.017138	0.77204	0.66548	‒
chr2	44137978	44138132	1	-0.111194	10	0.016617	0.17118	0.45869	0.56989	‒
chr2	44139053	44139263	1	0.119253	12	0.00040568	0.012342	0.91915	0.7999	‒
chr2	44139876	44140152	0.32974	0.139881	17	1.2597e-05	0.00079386	0.8281	0.68822	‒
chr2	44140176	44140526	0.00039219	0.204445	20	4.6608e-10	2.6019e-08	0.84497	0.64052	DMR4
chr2	44147357	44147819	1	0.122638	10	0.014119	0.05276	0.81293	0.69029	‒
chr2	44180579	44181270	1	0.124707	13	0.0034661	0.064072	0.88182	0.75711	‒
chr2	44202135	44202237	1	0.11281	10	0.032054	0.097669	0.84087	0.72806	‒
chr2	44206773	44207001	0.74879	0.120841	10	0.0037585	0.0052533	0.76926	0.64842	‒
chr2	44250192	44250513	6.2421e-10	0.402664	19	3.9857e-14	1.0898e-14	0.88953	0.48686	DMR3
chr2	44250738	44250833	0.012955	0.283447	10	3.2137e-08	3.7304e-06	0.92713	0.64368	DMR3
chr2	44250859	44250909	0.89624	0.137754	10	0.00034646	0.0081577	0.91185	0.7741	‒
chr2	44250934	44251134	0.012955	0.39664	10	6.8023e-08	3.5271e-06	0.83611	0.43947	DMR3
chr2	44256771	44257254	1	0.113134	10	0.011959	0.074226	0.83736	0.72423	‒
chr2	44276213	44276595	0.50641	0.169959	10	0.00074937	0.0023773	0.8029	0.63294	‒
chr2	44319562	44319937	2.9887e-09	-0.253254	20	5.107e-14	5.7396e-14	0.0041667	0.25742	DMR2
chr2	44319985	44320494	7.4958e-25	-0.435645	35	4.1855e-14	7.852e-30	0.084243	0.51989	DMR2
chr2	44365842	44367313	5.0555e-54	0.417916	98	4.2188e-14	4.4131e-59	0.88838	0.47047	DMR1
chr2	44405506	44405572	1	0.100453	10	0.0041284	0.03833	0.85925	0.75879	‒
# DMRs with q-value (Benjamini–Hochberg FDR) < 0.05 are in bold.
# metilene -M 300 -m 10 -d 0.1 -f 1 -c 2 -a g1 -b g2 union_chr2_dedup_3col_PA_33-26-12_woNA_metilene_PA-AG.bg | sort -V -k1,1 -k2,2n > metilene_DMR_PA-AG_chr2_d01.txt
