## Supplementary material for "A novel imprinting cluster at the porcine *CRSP* complex locus defines a species-specific imprinted domain": Table S2

### Sheet: Sheet1
Table S2. Results of FIMO analysis of the ZFP57 binding motif in CGI1-2 and DMR1-4.
motif_id	motif_alt_id	sequence_name	start	stop	strand	score	p-value	q-value	matched_sequence
MA1583.2	ZFP57	CGI1	14	20	+	11.2143	8e-05	0.0478	TGCCGCG
MA1583.2	ZFP57	CGI1	180	186	+	11.2143	8e-05	0.0478	TGCCGCG
MA1583.2	ZFP57	DMR1	610	616	+	13.7449	4.39e-05	0.0478	TGCCGCA
MA1583.2	ZFP57	DMR1	386	392	+	11.2143	8e-05	0.0478	tgccgcg
MA1583.2	ZFP57	DMR1	968	974	+	11.2143	8e-05	0.0478	TGCCGCG
MA1583.2	ZFP57	DMR1	1134	1140	+	11.2143	8e-05	0.0478	TGCCGCG
MA1583.2	ZFP57	DMR2	346	352	-	11.2143	8e-05	0.0478	TGCCGCG
MA1583.2	ZFP57	DMR2	465	471	-	11.2143	8e-05	0.0478	TGCCGCG
MA1583.2	ZFP57	DMR3	342	348	-	13.7449	4.39e-05	0.0478	TGCCGCA
MA1583.2	ZFP57	DMR3	145	151	-	11.2143	8e-05	0.0478	TGCCGCG
MA1583.2	ZFP57	DMR4	284	290	+	13.7449	4.39e-05	0.0478	TGCCGCA
MA1583.2	ZFP57	CGI2	245	251	+	6.05102	0.000759	0.263	GGCCGCG
MA1583.2	ZFP57	DMR1	610	616	-	10.7857	0.000124	0.0582	TGCGGCA
MA1583.2	ZFP57	DMR1	629	635	+	6.20408	0.00073	0.263	TGCCGAA
MA1583.2	ZFP57	DMR1	1398	1404	+	5.96939	0.000857	0.268	TGCCGTG
MA1583.2	ZFP57	DMR2	449	455	+	7.29592	0.000471	0.194	TCCCGCA
MA1583.2	ZFP57	DMR2	449	455	-	6.39796	0.000676	0.262	TGCGGGA
MA1583.2	ZFP57	DMR2	82	88	-	5.96939	0.000857	0.268	TGCCGTG
MA1583.2	ZFP57	DMR3	342	348	+	10.7857	0.000124	0.0582	TGCGGCA
MA1583.2	ZFP57	DMR3	505	511	+	10.0714	0.00016	0.0702	tgccgcc
MA1583.2	ZFP57	DMR3	419	425	+	5.7449	0.0009	0.269	tgcggct
MA1583.2	ZFP57	DMR3	505	511	-	5.62245	0.000973	0.278	GGCGGCA
MA1583.2	ZFP57	DMR4	284	290	-	10.7857	0.000124	0.0582	TGCGGCA
# Rows are ordered by q-value. Significant matches (q < 0.05) are in bold; none were detected in CGI2.
# FIMO (Find Individual Motif Occurrences): Version 5.5.5 compiled on Feb 2 2024 at 07:26:32
# The format of this file is described at https://meme-suite.org/meme/doc/fimo-output-format.html#tsv_results.
# fimo --verbosity 2 -oc fimo_out --bfile --nrdb-- --thresh 1e-3 MA1583.2.meme seq_CGI12_DMR1234_CALCB_1.fas
