## Supplementary material for "A novel imprinting cluster at the porcine *CRSP* complex locus defines a species-specific imprinted domain": Table S3

### Sheet: Title
Table S3. Phasing of WGS reads and haplotagging of RNA-seq reads, and allelic expression in brain subregions
	Combined read-based and pedigree-based phasing using WGS
	Counting exon-mapped haplotagged RNA-seq reads
	Brain subregions analyzed for allelic expression (Fig. S10)

### Sheet: Combined phasing (WGS)
	Combined read-based and pedigree-based phasing using WGS
	Trio 1	#sample	mean depth (100 bp PE)
		SRR25433582 (Trio 1 - Sire)	35.5885
		SRR25433680 (Trio 1 - Dam)	50.0644
		SRR25433474 (Trio 1 - Offspring)	43.7209
		#sample	chromosome	phase_set	from	to	no. of variants	length (bp)
		SRR25433474 (Trio 1 - Offspring)	chr2	29	43840106	44619484	2939	779378
		SRR25433474 (Trio 1 - Offspring)	chr2	43853456	43853456	43853692	7	236
		SRR25433474 (Trio 1 - Offspring)	chr2	43856034	43856034	43856118	2	84
		SRR25433474 (Trio 1 - Offspring)	chr2	43856336	43856336	43856357	2	21
		SRR25433474 (Trio 1 - Offspring)	chr2	43857920	43857920	43858319	12	399
		SRR25433474 (Trio 1 - Offspring)	chr2	43858525	43858525	43858605	3	80
		SRR25433474 (Trio 1 - Offspring)	chr2	43858751	43858751	43859011	7	260
		SRR25433474 (Trio 1 - Offspring)	chr2	43859433	43859433	43859517	3	84
		SRR25433474 (Trio 1 - Offspring)	chr2	43860746	43860746	43860761	2	15
		SRR25433474 (Trio 1 - Offspring)	chr2	43861857	43861857	43861869	3	12
		SRR25433474 (Trio 1 - Offspring)	chr2	43862949	43862949	43863081	3	132
		SRR25433474 (Trio 1 - Offspring)	chr2	43863454	43863454	43863499	2	45
		SRR25433474 (Trio 1 - Offspring)	chr2	43864315	43864315	43864316	2	1
		SRR25433474 (Trio 1 - Offspring)	chr2	43901162	43901162	43901208	2	46
		SRR25433474 (Trio 1 - Offspring)	chr2	44012157	44012157	44012227	2	70
		SRR25433474 (Trio 1 - Offspring)	chr2	44177832	44177832	44177833	2	1
		SRR25433474 (Trio 1 - Offspring)	chr2	44178302	44178302	44178337	3	35
		SRR25433474 (Trio 1 - Offspring)	chr2	44192686	44192686	44192689	2	3
		SRR25433474 (Trio 1 - Offspring)	chr2	44214914	44214914	44214921	2	7
		SRR25433474 (Trio 1 - Offspring)	chr2	44240115	44240115	44240117	2	2
		SRR25433474 (Trio 1 - Offspring)	chr2	44274646	44274646	44274706	2	60
		SRR25433474 (Trio 1 - Offspring)	chr2	44301593	44301593	44301595	2	2
		SRR25433474 (Trio 1 - Offspring)	chr2	44311426	44311426	44311432	2	6
		SRR25433474 (Trio 1 - Offspring)	chr2	44312332	44312332	44312444	7	112
		SRR25433474 (Trio 1 - Offspring)	chr2	44313059	44313059	44313060	2	1
		SRR25433474 (Trio 1 - Offspring)	chr2	44338405	44338405	44338406	2	1
		SRR25433474 (Trio 1 - Offspring)	chr2	44355748	44355748	44355773	2	25
		SRR25433474 (Trio 1 - Offspring)	chr2	44479815	44479815	44479816	2	1
		SRR25433474 (Trio 1 - Offspring)	chr2	44557889	44557889	44557891	2	2
		SRR25433474 (Trio 1 - Offspring)	chr2	44567980	44567980	44567983	2	3
		SRR25433474 (Trio 1 - Offspring)	chr2	44584857	44584857	44584858	2	1
	Trio 2	#sample	mean depth (100 bp PE)
		SRR25433582 (Trio 2 - Sire)	35.5885
		SRR25433680 (Trio 2 - Dam)	50.0644
		SRR25433585 (Trio 2 - Offspring)	38.363
		#sample	chromosome	phase_set	from	to	no. of variants	length (bp)
		SRR25433585 (Trio 2 - Offspring)	chr2	29	43840106	44619484	2998	779378
		SRR25433585 (Trio 2 - Offspring)	chr2	43853456	43853456	43853692	7	236
		SRR25433585 (Trio 2 - Offspring)	chr2	43856034	43856034	43856118	2	84
		SRR25433585 (Trio 2 - Offspring)	chr2	43856336	43856336	43856357	2	21
		SRR25433585 (Trio 2 - Offspring)	chr2	43857920	43857920	43858319	12	399
		SRR25433585 (Trio 2 - Offspring)	chr2	43858525	43858525	43858605	3	80
		SRR25433585 (Trio 2 - Offspring)	chr2	43858751	43858751	43859011	7	260
		SRR25433585 (Trio 2 - Offspring)	chr2	43859433	43859433	43859517	3	84
		SRR25433585 (Trio 2 - Offspring)	chr2	43860746	43860746	43860761	2	15
		SRR25433585 (Trio 2 - Offspring)	chr2	43861857	43861857	43861869	3	12
		SRR25433585 (Trio 2 - Offspring)	chr2	43862949	43862949	43863081	3	132
		SRR25433585 (Trio 2 - Offspring)	chr2	43863454	43863454	43863499	2	45
		SRR25433585 (Trio 2 - Offspring)	chr2	43864315	43864315	43864316	2	1
		SRR25433585 (Trio 2 - Offspring)	chr2	43901162	43901162	43901208	2	46
		SRR25433585 (Trio 2 - Offspring)	chr2	44012157	44012157	44012227	2	70
		SRR25433585 (Trio 2 - Offspring)	chr2	44177832	44177832	44177833	2	1
		SRR25433585 (Trio 2 - Offspring)	chr2	44178302	44178302	44178337	3	35
		SRR25433585 (Trio 2 - Offspring)	chr2	44192686	44192686	44192689	2	3
		SRR25433585 (Trio 2 - Offspring)	chr2	44214914	44214914	44214921	2	7
		SRR25433585 (Trio 2 - Offspring)	chr2	44240115	44240115	44240117	2	2
		SRR25433585 (Trio 2 - Offspring)	chr2	44274646	44274646	44274706	2	60
		SRR25433585 (Trio 2 - Offspring)	chr2	44301593	44301593	44301595	2	2
		SRR25433585 (Trio 2 - Offspring)	chr2	44311426	44311426	44311432	2	6
		SRR25433585 (Trio 2 - Offspring)	chr2	44312332	44312332	44312444	7	112
		SRR25433585 (Trio 2 - Offspring)	chr2	44313059	44313059	44313060	2	1
		SRR25433585 (Trio 2 - Offspring)	chr2	44338405	44338405	44338406	2	1
		SRR25433585 (Trio 2 - Offspring)	chr2	44355748	44355748	44355773	2	25
		SRR25433585 (Trio 2 - Offspring)	chr2	44479815	44479815	44479816	2	1
		SRR25433585 (Trio 2 - Offspring)	chr2	44557889	44557889	44557891	2	2
		SRR25433585 (Trio 2 - Offspring)	chr2	44567980	44567980	44567983	2	3
		SRR25433585 (Trio 2 - Offspring)	chr2	44584857	44584857	44584858	2	1
	Trio 3	#sample	mean depth (100 bp PE)
		SRR25434798 (Trio 3 - Sire)	36.13
		SRR25434804 (Trio 3 - Dam)	48.417
		SRR25434235 (Trio 3 - Offspring)	49.0533
		#sample	chromosome	phase_set	from	to	no. of variants	length (bp)
		SRR25434235 (Trio 3 - Offspring)	chr2	29	43840500	44619869	2926	779369
		SRR25434235 (Trio 3 - Offspring)	chr2	43969109	43969109	43969193	2	84
		SRR25434235 (Trio 3 - Offspring)	chr2	44160001	44160001	44160077	4	76
	Trio 4	#sample	mean depth (100 bp PE)
		SRR25434798 (Trio 4 - Sire)	36.13
		SRR25434804 (Trio 4 - Dam)	48.417
		SRR25455269 (Trio 4 - Offspring)	41.3522
		#sample	chromosome	phase_set	from	to	no. of variants	length (bp)
		SRR25455269 (Trio 4 - Offspring)	chr2	29	43840500	44619720	3220	779220
		SRR25455269 (Trio 4 - Offspring)	chr2	43879876	43879876	43879907	3	31
		SRR25455269 (Trio 4 - Offspring)	chr2	44012947	44012947	44012948	2	1
		SRR25455269 (Trio 4 - Offspring)	chr2	44160001	44160001	44160077	4	76

### Sheet: Counting (RNA-seq)
	Counting exon-mapped haplotagged RNA-seq reads in pig offspring
																			gene–tissue combination
Fig. S6	IC	Trio1		Br	Br	He	He	Ki	Ki	Li	Li	Lu	Lu	Mu	Mu	Sp	Sp		Br	He	Ki	Li	Lu	Mu	Sp
			Gene	HP1	HP2	HP1	HP2	HP1	HP2	HP1	HP2	HP1	HP2	HP1	HP2	HP1	HP2
			INSC	68	45	82	54	0	5	1	0	96	132	8	9	10	6		113	136	5	1	228	17	16
			CALCB	0	0	0	0	0	0	0	2	0	0	0	0	0	0		0	0	0	2	0	0	0
			CRSP3	0	0	0	0	0	0	0	0	0	0	0	0	0	0		0	0	0	0	0	0	0
			CRSP-2	38	0	0	0	0	0	0	0	22	0	0	0	1	0		38	0	0	0	22	0	1
			CALCB_1	69	0	72	0	110	0	32	0	137	0	4	0	107	0		69	72	110	32	137	4	107
			LOC110259565	0	0	0	0	0	0	0	0	0	0	0	0	0	0		0	0	0	0	0	0	0
			LOC110259296	0	0	0	0	1	0	0	0	0	5	0	0	0	0		0	0	1	0	5	0	0
			CYP2R1	64	40	60	10	232	112	76	34	227	152	50	12	93	20		104	70	344	110	379	62	113
	IC	Trio2		Br	Br	He	He	Ki	Ki	Li	Li	Lu	Lu	Mu	Mu	Sp	Sp		Br	He	Ki	Li	Lu	Mu	Sp
			Gene	HP1	HP2	HP1	HP2	HP1	HP2	HP1	HP2	HP1	HP2	HP1	HP2	HP1	HP2
			INSC	6	12	14	19	0	0	0	0	28	78	2	5	2	6		18	33	0	0	106	7	8
			CALCB	0	0	0	0	0	0	0	0	0	0	0	0	0	0		0	0	0	0	0	0	0
			CRSP3	0	0	0	0	0	0	0	0	0	0	0	0	0	0		0	0	0	0	0	0	0
			CRSP-2	21	0	0	0	1	0	0	0	8	0	0	0	1	0		21	0	1	0	8	0	1
			CALCB_1	28	3	45	0	101	0	36	0	94	0	18	0	148	0		31	45	101	36	94	18	148
			LOC110259565	0	0	0	0	0	0	0	0	0	0	0	0	0	0		0	0	0	0	0	0	0
			LOC110259296	0	0	0	0	0	0	0	4	0	0	0	0	0	0		0	0	0	4	0	0	0
			CYP2R1	40	26	53	24	126	98	83	52	210	133	4	2	91	28		66	77	224	135	343	6	119
Fig. S8	RC	Trio3		Br	Br	He	He	Ki	Ki	Li	Li	Lu	Lu	Mu	Mu	Sp	Sp		Br	He	Ki	Li	Lu	Mu	Sp
			Gene	HP1	HP2	HP1	HP2	HP1	HP2	HP1	HP2	HP1	HP2	HP1	HP2	HP1	HP2
			INSC	36	40	21	29	0	0	0	0	122	24	10	6	6	4		76	50	0	0	146	16	10
			CALCB	0	0	0	0	0	0	0	0	0	0	0	0	0	0		0	0	0	0	0	0	0
			CRSP3	121	0	4	0	6	0	0	0	12	0	2	0	2	0		121	4	6	0	12	2	2
			CRSP-2	0	0	0	0	0	0	0	0	0	0	0	0	0	0		0	0	0	0	0	0	0
			CALCB_1	16	2	18	0	22	0	4	0	14	2	4	0	30	0		18	18	22	4	16	4	30
			LOC110259565	0	0	0	0	0	0	0	0	0	0	0	0	0	0		0	0	0	0	0	0	0
			LOC110259296	0	0	0	0	2	1	0	0	1	1	0	0	0	0		0	0	3	0	2	0	0
			CYP2R1	49	48	40	30	99	99	51	52	167	195	28	28	46	44		97	70	198	103	362	56	90
	RC	Trio4		Br	Br	He	He	Ki	Ki	Li	Li	Lu	Lu	Mu	Mu	Sp	Sp		Br	He	Ki	Li	Lu	Mu	Sp
			Gene	HP1	HP2	HP1	HP2	HP1	HP2	HP1	HP2	HP1	HP2	HP1	HP2	HP1	HP2
			INSC	23	17	8	4	1	0	4	0	95	39	10	10	17	5		40	12	1	4	134	20	22
			CALCB	0	0	0	0	0	0	1	0	1	2	0	0	0	0		0	0	0	1	3	0	0
			CRSP3	0	0	0	0	0	0	0	0	0	0	0	0	0	0		0	0	0	0	0	0	0
			CRSP-2	6	0	0	0	0	0	0	0	0	0	0	0	0	0		6	0	0	0	0	0	0
			CALCB_1	25	4	5	0	27	0	11	0	22	0	2	0	27	0		29	5	27	11	22	2	27
			LOC110259565	1	0	0	0	0	0	0	0	0	0	0	0	0	0		1	0	0	0	0	0	0
			LOC110259296	0	0	0	0	3	1	4	0	5	3	0	0	0	0		0	0	4	4	8	0	0
			CYP2R1	46	33	16	6	160	95	78	63	223	204	24	24	89	63		79	22	255	141	427	48	152
			IC, initial cross; RC, reciprocal cross
			HP1, HP:i:1 (paternal, PAT); HP2, HP:i:2 (maternal, MAT).

### Sheet: Brain subregions
	Brain subregions analyzed for allelic expression (Fig. S10)
	Genomic coordinate	rs ID	Allele		gDNA		gDNA	Brain (RNA)		Brain subregion	Run ID or sample ID
			Ref	Alt	Ref	Alt	HET	Ref	Alt
	chr2:44,142,158	rs328080539	G	A	G 38 (40%)	A 56 (60%)	Ο	G 0	A 2 (100%)	Cm, cerebellum	CNS0282937 (WGS) CNR0090108 (Cm, RNA-seq) CNR0090110 (Cx, RNA-seq) CNR0090120 (Hi, RNA-seq) CNR0090122 (Hy, RNA-seq) CNR0090134 (Sn, RNA-seq) CNR0090136 (Th, RNA-seq)
								G 2 (13%)	A 13 (87%)	Cx, motor cortex
								G 2 (10%)	A 19 (90%)	Hi, hippocampus
								G 1 (6%)	A 16 (94%)	Hy, hypothalamus
								G 0	A 5 (100%)	Sn, substantia nigra
								G 1 (10%)	A 9 (90%)	Th, thalamus
	rs ID, reference SNV ID; gDNA, genomic DNA; Ref, reference allele; Alt, alternative allele; HET, heterozygous SNV
