## Supplementary material for "A novel imprinting cluster at the porcine *CRSP* complex locus defines a species-specific imprinted domain": Table S4

### Sheet: Title
Table S4. Haplotagging of RNA-seq reads in mice
	Counting exon-mapped haplotagged RNA-seq reads

### Sheet: Counting (RNA-seq)
	Counting exon-mapped haplotagged RNA-seq reads in offspring in mice
																gene–tissue combination
Fig. S11	IC		Ce	Ce	Du	Du	Eb	Eb	Hy	Hy	Lu	Lu	Wb	Wb		Ce	Du	Eb	Hy	Lu	Wb
		Gene	HP1	HP2	HP1	HP2	HP1	HP2	HP1	HP2	HP1	HP2	HP1	HP2
		Insc	38	19	12	18	21	17	30	46	2	2	25	56		57	30	38	76	4	81
		Calcb	0	1	54	34	0	5	7	4	8	2	6	2		1	88	5	11	10	8
		Gm15500	0	0	0	0	0	0	0	0	0	0	0	0		0	0	0	0	0	0
		Gm18599	0	0	0	0	0	0	0	0	0	0	0	0		0	0	0	0	0	0
		Calca	3	6	2	2	17	13	68	68	14	16	27	21		9	4	30	136	30	48
		Cyp2r1	0	1	0	0	0	2	0	0	0	0	0	0		1	0	2	0	0	0
	RC		Ce	Ce	Du	Du	Eb	Eb	Hy	Hy	Lu	Lu	Wb	Wb		Ce	Du	Eb	Hy	Lu	Wb
		Gene	HP1	HP2	HP1	HP2	HP1	HP2	HP1	HP2	HP1	HP2	HP1	HP2
		Insc	42	48	31	40	28	15	10	8	2	0	26	33		90	71	43	18	2	59
		Calcb	0	0	42	78	4	7	4	2	4	10	2	1		0	120	11	6	14	3
		Gm15500	0	0	0	0	0	0	0	0	0	0	0	0		0	0	0	0	0	0
		Gm18599	0	0	0	0	0	0	0	0	0	0	0	0		0	0	0	0	0	0
		Calca	2	4	0	0	36	16	8	18	20	17	8	10		6	0	52	26	37	18
		Cyp2r1	1	1	0	2	1	1	0	0	0	0	0	0		2	2	2	0	0	0
		IC, initial cross; RC, reciprocal cross
		HP1, HP:i:1 (paternal, PAT); HP2, HP:i:2 (maternal, MAT).
																gene–tissue combination
Fig. S14	IC		AN	AN	DRN	DRN	Li1	Li1	Li2	Li2	Li3	Li3	Mu	Mu		AN	DRN	Li1	Li2	Li3	Mu
		Gene	HP1	HP2	HP1	HP2	HP1	HP2	HP1	HP2	HP1	HP2	HP1	HP2
		Insc	4	5	27	25	51	176	121	286	173	313	4	3		9	52	227	407	486	7
		Calcb	2	0	41	38	0	0	1	0	0	0	0	0		2	79	0	1	0	0
		Gm15500	0	0	0	0	0	0	0	0	0	0	0	0		0	0	0	0	0	0
		Gm18599	0	0	0	0	0	0	0	0	0	0	0	0		0	0	0	0	0	0
		Calca	11	13	73	44	0	0	0	0	0	0	0	0		24	117	0	0	0	0
		Cyp2r1	0	0	0	0	9	3	16	12	19	10	0	0		0	0	12	28	29	0
	RC		AN	AN	DRN	DRN	Li1	Li1	Li2	Li2	Li3	Li3	Mu	Mu		AN	DRN	Li1	Li2	Li3	Mu
		Gene	HP1	HP2	HP1	HP2	HP1	HP2	HP1	HP2	HP1	HP2	HP1	HP2
		Insc	6	14	32	38	82	278	107	238	74	195	7	8		20	70	360	345	269	15
		Calcb	1	1	65	43	2	0	0	0	0	0	0	0		2	108	2	0	0	0
		Gm15500	0	0	0	0	0	0	0	0	0	0	0	0		0	0	0	0	0	0
		Gm18599	0	0	0	0	0	0	0	0	0	0	0	0		0	0	0	0	0	0
		Calca	19	11	85	56	0	0	0	0	0	0	0	1		30	141	0	0	0	1
		Cyp2r1	0	0	0	0	19	7	12	10	12	6	0	0		0	0	26	22	18	0
		IC, initial cross; RC, reciprocal cross
		HP1, HP:i:1 (paternal, PAT); HP2, HP:i:2 (maternal, MAT).
