## Supplementary material for "A novel imprinting cluster at the porcine *CRSP* complex locus defines a species-specific imprinted domain": Table S6

### Sheet: Sheet1
	Supplementary Table 3. Deposited data
	Species	Sequencing	Reference	GEO and other accession no.
	RNA-seq, ChiP-seq, and WGBS
	Pig	RNA-seq of pig parthenogenetic and biparental control embryos	This study	GSE218487
		WGBS of pig parthenogenetic and biparental control embryos	This study	GSE218487
	Human	RNA-seq of human oocytes	56	GSE85632
		H3K4me3 of human oocytes and embryos	57	GSE124718
		WGBS of human oocytes and sperm	58	GSE81233
		WGBS of human tissues	59	GSE17312 (also bisulfite-seq in https://www.ncbi.nlm.nih.gov/geo/roadmap/epigenomics)
	Rhesus monkey	RNA-seq of rhesus monkey oocytes	60	GSE112536
		WGBS of rhesus monkey oocytes and sperm	61	GSE60166
		WGBS of rhesus monkey brain	62	GSE77124
		WGBS of rhesus monkey blood	63	GSE115065
	Mouse	RNA-seq and H3K4me3 for C57BL/6N mouse oocytes	64	GSE71434
		H3K36me3 for C57BL/6J and CAST/Eij mouse oocytes	27	GSE112622
		WGBS for C57BL/6J mouse oocytes and sperm	65	GSE185579
		WGBS for CAST/Eij mouse oocytes	27	DRA006680 from DNA Databank of Japan (DDBJ)
		WGBS of mouse adult tissues	66	Mouse ENCODE [GSE188027 (liver), GSE187995 (brain), GSE188220 (kidney), GSE188068 (heart), and GSE187979 (lung)]
	Pig	RNA-seq of pig oocytes	67	CRA004237 from Genome Sequence Archive (GSA)
		H3K4me3, H3K36me2, and H3K36me3 of pig oocytes	29	GSE163620
		H3K4me3 of pig 4-cell, 8-cell, and blastocyst embryos	67	GSE163709
		WGBS of pig oocytes and sperm	68	GSE143850
		WGBS of pig tissues	69, NA	GSE157045 (skeletal muscle), PRJEB42772 (fetal and neonatal brain)
	Cow	RNA-seq, H3K4me3, H3K36me2, and H3K36me3 of cow oocytes and embryos	29	GSE163620
		WGBS of cow oocytes and sperm	68	GSE143850
		WGBS of cow tissues	NA	GSE180592
	Crab-eating macaque	WGBS of crab-eating macaque tissues	70	GSE159347
	Chimpanzee	WGBS of chimpanzee tissues	71,72	GSE151768 (brain) and GSE112356 (heart, liver, lung)
	Gibbon	WGBS of gibbon blood	63	GSE115065
	Horse	WGBS of horse placenta	73	GSE63330
	Dog	WGBS of dog placenta	73	GSE63330
	Sheep	WGBS of sheep skeletal muscle	74	PRJNA622418
	Goat	WGBS of goat skin	75	SRR5574289 and SRR5574293 from NCBI SRA
	Rat	RNA-seq of oocytes	29	GSE163620
	WGS (or Exome-seq), RNA-seq
	Human	Exome-seq and RNA-seq of human lung	NA	PRJNA395106
		WGS and RNA-seq of human liver	76	hum0158.v2 from the NBDC Human Database†
	Rhesus monkey	WGS and RNA-seq of rhesus monkey tissues	77	GSE34426, GSE42857, and SRP039366 from NCBI SRA
		WGS and RNA-seq of lymphoblastoid cell line (LCL)	78	PRJNA563344
	Chimpanzee	WGS and RNA-seq of lymphoblastoid cell line (LCL)	78	PRJNA563344
	Mouse	WGS of C57BL/6J	83	PRJNA705216
		WGS of CAST/EiJ	84	ERP000042
		Exome-seq of CZECHII/EiJ and PWK/PhJ	85	PRJNA323493
		RNA-seq of testis from offspring of reciprocal crosses of CAST/EiJ and C57BL/6J	86	SRP020526
		RNA-seq of offspring of crosses of PWK/PhJ and CZECHII/EiJ	87	PRJNA286765
	Dog	WGS and RNA-seq of dog tissues	79	PRJNA396033
	Pig	WGS and RNA-seq of pig tissues	80	PRJNA493166
	Cow	WGS and RNA-seq of cow tissues	81	ERP118133 at European Nucleotide Archive (ENA)
		Exome-seq and RNA-seq of cow tissues	82	GSE62160, GSE62159
	NA, not available (Publications were not found.)
	†Controlled access. Permssion to access data was obtained.

### Sheet: Sheet2
	Table S6. Deposited data
	Species	Sequencing	GEO and other accession no.†	Additional information
	Pig	WGBS (parthenogenetic and biparental control embryos)	GSE195528	This study
		WGBS (oocyte, sperm)	GSE143850
		WGBS (newborn)	PRJEB42772
		WGBS (muscle)	GSE157045
		WGS, RNA-seq (reciprocal crosses; sire, dam, day-1 neonatal offspring)	PRJNA998604
		WGS, RNA-seq (same individual, brain subregions)	WGS (CNP0001045) and RNA-seq (CNP0000483)	CNGBdb repository
		RNA-seq (oocytes)	GSE163709
		H3K4me3 (oocytes, 4-cells, 8-cells, blastocysts)	GSE163620, GSE163709
	Mouse	WGBS (adult)	GSE42836
		RNA-seq (reciprocal crosses)	SRP020526, GSE70484
	Human	WGBS (adult)	Brain hippocampus (GSM916050), Psoas muscle (GSM1010986), Heart (GSM983650), Liver (GSM1058027), Lung (GSM983647)	NIH Roadmap Epigenomics page (https://www.ncbi.nlm.nih.gov/geo/roadmap/epigenomics/ (accessed October 15, 2025))
		WGS, RNA-seq (adult, same individual)	PRJNA63443 (WGS), PRJNA30709 (RNA-seq)	Human ENCODE (donor ID: ENCDO451RUA, ENCDO793LXB, ENCDO845WKR)
		Exome, RNA-seq (adult, same individual)	PRJNA395106	Lung exome, RNA-seq
	†Retrieved from NCBI Gene Expression Omnibus (GEO) unless otherwise stated.
